# ERK signaling promotes resistance to TRK kinase inhibition in NTRK fusion-driven glioma mouse models

**DOI:** 10.1101/2024.03.13.584849

**Authors:** Sebastian Schmid, Zachary R Russell, Alex Shimura Yamashita, Madeline E West, Abigail G Parrish, Julia Walker, Dmytro Rudoy, James Z Yan, David C Quist, Betemariyam N Gessesse, Neriah Alvinez, Patrick J Cimino, Debra K Kumasaka, Ralph E Parchment, Eric C Holland, Frank Szulzewsky

**Affiliations:** Human Biology Division, Fred Hutchinson Cancer Center, Seattle, WA 98109, USA; Clinical Pharmacodynamic Biomarkers Program, Applied/Developmental Research Directorate, Frederick National Laboratory for Cancer Research, Leidos Biomedical Research, Inc., Frederick, MD 21701, USA; Surgical Neurology Branch, National Institute of Neurological Disorders and Stroke, National Institutes of Health, Bethesda, MD 20892, USA; Seattle Translational Tumor Research Center, Fred Hutchinson Cancer Center, Seattle, WA 98109, USA

**Author notes:** Contributed equally (Sebastian Schmid, Zachary R Russell). Correspondence: Frank Szulzewsky.

## Abstract

Pediatric-type high-grade gliomas frequently harbor gene fusions involving receptor tyrosine kinase genes, including neurotrophic tyrosine kinase receptor (NTRK) fusions. Clinically, these tumors show high initial response rates to tyrosine kinase inhibition but ultimately recur due to the accumulation of additional resistance-conferring mutations. Here, we developed a series of genetically engineered mouse models of treatment-naïve and –experienced NTRK1/2/3 fusion-driven gliomas. Both the TRK kinase domain and the N-terminal fusion partners influenced tumor histology and aggressiveness. Treatment with TRK kinase inhibitors significantly extended survival of NTRK fusion-driven glioma mice in a fusion– and inhibitor-dependent manner, but tumors ultimately recurred due to the presence of treatment-resistant persister cells. Finally, we show that ERK activation promotes resistance to TRK kinase inhibition and identify MEK inhibition as a potential combination therapy. These models will be invaluable tools for preclinical testing of novel inhibitors and to study the cellular responses of NTRK fusion-driven gliomas to therapy.
