## Supplementary material for "ERK signaling promotes resistance to TRK kinase inhibition in NTRK fusion-driven glioma mouse models": Suppl. Table S1

### Sheet: S3A Primers
Suppl. Table S3A Primers
Cloning into pENTR/RCAS
Primer	Restriction site	Primer Sequence
TPM3Fwd	EcoR1	atgcgaattcgccaccATGGCTGGGATCACCACCA
NTRK1Rev	XhoI	atgcctcgagCTAGCCCAGGACATCCAGGT
TN1fusoverFwd		AGCTGGAAAAGACAATTGATGACCTGGAAGACACTAACAGCACATCTGGAGACCCGGTGG
TN1fusoverRev		CCACCGGGTCTCCAGATGTGCTGTTAGTGTCTTCCAGGTCATCAATTGTCTTTTCCAGCT
CHTOPFwd	EcoR1	atgcgaattcgccaccATGGCTGCACAGTCAGCGCC
CN1fusoverFwd		CTATGGGTCGTGGCGGAATCGGTGGTAGAGACACTAACAGCACATCTGGAGACCCGGTGG
CN1fusoverRev		CCACCGGGTCTCCAGATGTGCTGTTAGTGTCTCTACCACCGATTCCGCCACGACCCATAG
GKAP1Fwd	EcoR1	atgcgaattcgccaccATGGCCTCAGCAGTACTTAG
NTRK2Rev	XhoI	atgcctcgagCTAGCCTAGAATGTCCAGGT
GN2fusoverFwd		AATTATTGAAAATGCTTCAGGAAGGTGAAAGCCCAGCCTCCGTTATCAGCAATGATGATG
GN2fusoverRev		CATCATCATTGCTGATAACGGAGGCTGGGCTTTCACCTTCCTGAAGCATTTTCAATAATT
ETV6Fwd	Sal1	atgcgtcgacgccaccATGTCTGAGACTCCTGCTCA
NTRK3Rev	NotI	atgcgcggccgcCTAGCCAAGAATGTCCAGGT
EN3fusoverFwd		AGCACGCCATGCCCATTGGGAGAATAGCAGATGTGCAGCACATTAAGAGGAGAGACATCG
EN3fusoverRev		CGATGTCTCTCCTCTTAATGTGCTGCACATCTGCTATTCTCCCAATGGGCATGGCGTGCT
QKIFwd		atgcgtcgacgccaccATGGTCGGGGAAATGGAAAC
NTRK2RevNotI		atgcgcggccgcCTAGCCTAGAATGTCCAGGT
QN2fusoverFwd		AGTATCCTATTGAACCTAGTGGTGTATTAGGCCCAGCCTCCGTTATCAGCAATGATGATG
QN2fusoverRev		CATCATCATTGCTGATAACGGAGGCTGGGCCTAATACACCACTAGGTTCAATAGGATACT
NACC2Fwd		atgcgaattcgccaccATGTCTCAGATGCTGCACATC
NN2fusoverFwd		TGGACAGCCGGGTCCTGAACGCTGTGAAATATTATGGAACTGCAGCGAATGACATCGGGG
NN2fusoverRev		CCCCGATGTCATTCGCTGCAGTTCCATAATATTTCACAGCGTTCAGGACCCGGCTGTCCA
EML4Fwd		atgcgtcgacgccaccATGGACGGTTTCGCCGGCAGT
EM4N3fusoverFwd		ACAAGCATAAAGATGTCATCATCAACCAAGGTCCCGTGGCTGTCATCAGTGGTGAGGAGG
EM4N3fusoverRev		CCTCCTCACCACTGATGACAGCCACGGGACCTTGGTTGATGATGACATCTTTATGCTTGT
BTBD1Fwd		atgcgaattcgccaccatggcctcactcgggcctgcc
NTRK3RevXhoI		atgcctcgagCTAGCCAAGAATGTCCAGGT
BN3fusoverFwd		cactgatgacaattgaggaatttgcagcagGTCCCGTGGCTGTCATCAGTGGTGAGGAGG
BN3fusoverRev		CCTCCTCACCACTGATGACAGCCACGGGACctgctgcaaattcctcaattgtcatcagtg
EN3longoverFwd		AGCACGCCATGCCCATTGGGAGAATAGCAGGTCCCGTGGCTGTCATCAGTGGTGAGGAGG
EN3longoverRev		CCTCCTCACCACTGATGACAGCCACGGGACCTGCTATTCTCCCAATGGGCATGGCGTGCT
NTRK1G595RFwd		CTTTGAGTATATGCGGCACAGGGACCTCAACCGCTTCCTC
NTRK1G595RRev		GAGGAAGCGGTTGAGGTCCCTGTGCCGCATATACTCAAAG
N1F589L&G595RFwd		CCCCCTGCTCATGGTCCTTGAGTATATGCGGCACAGGGACCTCAACCGCTTCC
N1F589L&G595RRev		GGAAGCGGTTGAGGTCCCTGTGCCGCATATACTCAAGGACCATGAGCAGGGGG
NTRK1F589LFwd		CCCCCTGCTCATGGTCCTTGAGTATATGCGGCAC
NTRK1F589LRev		GTGCCGCATATACTCAAGGACCATGAGCAGGGGG
NTRK1G667CFwd		ACTGGTGGTCAAGATTTGTGATTTTGGCATGAGCAG
NTRK1G667CRev		CTGCTCATGCCAAAATCACAAATCTTGACCACCAGT

### Sheet: S3B Antibodies
Suppl. Table S3B Antibodies
Immunohistochemistry	Vendor	Cat Number	Dilution
HA	Cell Signaling	3724	1:2000
GFAP	Dako	Z0334	1:8000
phospho-Histone H3 (Ser10)	Upstate	06-570	1:800
total TRK	abcam	ab76291	1:2000
Olig2	Cell Signaling	65915	1:300
Olig3	Millipore	AB9610	1:300
Ki67	Cell Signaling	12202	1:2000
Cleaved Caspase-3 (Asp175)	Cell Signaling	9661	1:300
Phospho-S6 Ribosomal Protein (Ser240/244)	Cell Signaling	5364	1:3000
Phospho-S6 Ribosomal Protein (Ser235/236)	Cell Signaling	4858	1:800
phospho-AKT (S473)	abcam	ab81283	1:500
ERK1 (phospho T202) + ERK2 (phospho T185)	abcam	ab214036	1:1000
phospho-ERK (Thr202/Tyr204)	Cell Signaling	4370	1:400
Biotinylated Goat Anti-Rabbit IgG Antibody	Vector	BA-1000	1:300
Western Blot	Vendor	Cat Number	Dilution
Actin	Sigma	A1978	1:10000
ECL Mouse IgG, HRP-linked	GE Healthcare	NA931	1:1000
ECL Rabbit IgG, HRP-linked	GE Healthcare	NA934	1:5000
total TRK	abcam	ab76291	1:2000
phospho-TRK (Tyr674/675)	Cell Signaling	4621	1:1000
phospho-AKT (S473)	Cell Signaling	4060	1:2000
total AKT	Cell Signaling	9272	1:1000
phospho-ERK (Thr202/Tyr204)	Cell Signaling	4370	1:2000
total ERK	Cell Signaling	9102	1:1000

### Sheet: S3C Plasmids
Suppl. Table S3C Plasmids
				Citation
RCAS-GFP		previously generated by the Holland lab
RCAS-TPM3-NTRK1		generated as part of this study
RCAS-CHTOP-NTRK1		generated as part of this study
RCAS-GKAP1-NTRK2		generated as part of this study
RCAS-NACC2-NTRK2		generated as part of this study
RCAS-QKI-NTRK2		generated as part of this study
RCAS-ETV6-NTRK3		generated as part of this study
RCAS-ETV6-NTRK3-v2		generated as part of this study
RCAS-EML4-NTRK3		generated as part of this study
RCAS-BTBD1-NTRK3		generated as part of this study
RCAS-TPM3-NTRK1-F589L		generated as part of this study
RCAS-TPM3-NTRK1-G595R		generated as part of this study
RCAS-TPM3-NTRK1-G667C		generated as part of this study
RCAS-TPM3-NTRK1-F589L-G595R		generated as part of this study
